# The female urinary microbiota in relation to the reproductive tract microbiota

**DOI:** 10.1101/628974

**Authors:** Chen Chen, Lilan Hao, Weixia Wei, Fei Li, Liju Song, Xiaowei Zhang, Juanjuan Dai, Zhuye Jie, Jiandong Li, Xiaolei Song, Zirong Wang, Zhe Zhang, Liping Zeng, Hui Du, Huiru Tang, Huanming Yang, Jian Wang, Karsten Kristiansen, Xun Xu, Ruifang Wu, Huijue Jia

**Author notes:** These authors contributed equally to this work (Chen Chen, Lilan Hao, Weixia Wei). Correspondence should be addressed to H. J. or R. W. **E-mails and ORCIDs:** Chen Chen*., Lilan Hao*., Fei Li., Liju Song., Xiaowei Zhang., Zhuye Jie., Jiandong Li., Xiaolei Song., Zirong Wang., Zhe Zhang., Huanming Yang., Jian Wang, Karsten Kristiansen., Xun Xu, Huijue Jia†., Weixia Wei*., Juanjuan Dai., Liping Zeng., Hui Du., Huiru Tang., Ruifang Wu†.

## Abstract

Human urine is traditionally considered to be sterile, and whether the urine harbours distinct microbial communities has been a matter of debate. The potential link between female urine and reproductive tract microbial communities is currently not clear.

Here we collected the urine samples from 147 Chinese women of reproductive age, and explored the nature of colonization by 16S rRNA gene amplicon sequencing, real-time qPCR and live bacteria culture. To demonstrate utility intra-individual Spearman’s correlation was used to explore the relationship between urine and multi-sites of the reproductive tract. PERMANOVA was also performed to explore potential correlations between the lifestyle and various clinical factors and urinary bacterial communities. Our data demonstrated distinct bacterial communities in urine, indicative of a non-sterile environment. Types of diverse, *Streptococcus*-dominated, and *Lactobacillus*-dominated were the three most common types in the cohort. Detailed comparison of the urinary microbiota to the multi-sites of reproductive tract microbiota demonstrated the urinary microbiota was more similar to the microbiota in the cervix and uterine cavity instead of vagina in the same women.

Our data demonstrates the potential connectivity of the microbiota in the female urogenital system and provided insight into the exploration of urethra and genital tract diseases.
