## Supplementary material for "The female urinary microbiota in relation to the reproductive tract microbiota": Table1

### Sheet: Table1  Permanova-part
Table 2 PERMANOVA for the influence of phenotypes on the urinary microbiota
Phenotype	Bray-Curtis			Unweighted-UniFrac			Weighted-UniFrac
	R2	P value	Fdr	R2	P value	Fdr	R2	P value	Fdr
Age	0.0178937	0.0045	0.0488571	0.00975275	0.1781	0.541424	0.0186629	0.026	0.419267
Age-2 groups	0.0126729	0.0495	0.2356	0.0108413	0.116	0.429219	0.0164861	0.0416	0.451657
Age-3 groups	0.0324869	0.0256	0.149662	0.0253635	0.2278	0.577093	0.030325	0.1347	0.5388
Pulses	0.0147529	0.019	0.131273	0.0100329	0.1594	0.504767	0.0147574	0.072	0.456
Frequent colds	0.0113827	0.0803	0.269635	0.0108997	0.1082	0.429219	0.0210979	0.0166	0.419267
Antibiotics	0.0144869	0.0358	0.194343	0.0120901	0.108	0.429219	0.00670062	0.5246	0.781757
Constipation	0.0106226	0.1143	0.324548	0.0136885	0.0387	0.39995	0.0179362	0.0331	0.419267
Surgical history	0.0179943	0.0045	0.0488571	0.0183123	0.0057	0.172267	0.0339254	0.0012	0.0912
Abdominal surgical history	0.00957365	0.1868	0.417553	0.00707189	0.466	0.754933	0.0185513	0.0299	0.419267
Menstrual cycle	0.00925991	0.1996	0.421378	0.0183219	0.0049	0.172267	0.0148006	0.0648	0.454618
Menstrual phase (lower)	0.0176067	0.2598	0.467745	0.0236423	0.0483	0.407867	0.0199285	0.207	0.62297
Menstrual phase (upper)	0.0181404	0.0059	0.05605	0.0183216	0.0093	0.172267	0.0138902	0.0961	0.456475
Contraception	0.0441122	0.0102	0.0861333	0.0376314	0.0982	0.429219	0.0294022	0.4697	0.781757
Vaginal deliveries	0.0180971	0.0033	0.0488571	0.0162727	0.0136	0.172267	0.0160491	0.0512	0.454618
Abortion	0.0278923	0.004	0.0488571	0.0140635	0.2387	0.5852	0.0158416	0.1982	0.62297
Multipara / nullipara	0.0188936	0.0029	0.0488571	0.0166346	0.0136	0.172267	0.0134695	0.0912	0.456475
Infertility due to endometriosis	0.0452227	0.0001	0.0076	0.0291519	0.0132	0.172267	0.0193889	0.1814	0.599409
Endometriosis	0.0142223	0.0222	0.1406	0.0113421	0.0949	0.429219	0.0051292	0.6435	0.856834
Pelvic adhesiolysis	0.00794966	0.3462	0.571983	0.0133511	0.0421	0.39995	0.00639281	0.4888	0.781757
Anemia	0.0155718	0.0118	0.08968	0.00785003	0.3544	0.739665	0.00623568	0.5105	0.781757
Hysteromyoma	0.0183416	0.0034	0.0488571	0.012424	0.0573	0.429219	0.0209183	0.0141	0.419267
