## Supplemental Table 4 for "The female urinary microbiota in relation to the reproductive tract microbiota"

### Sheet: Sheet1
Table S4 Relationship between the microbiota of urine and reproductive tract of the same women (r Spearman correlation coefficient, FDR Bonferroni-corrected p value)
			UR/CL			UR/CU			UR/CV			UR/ET			UR/PF			UR/FLL			UR/FRL
SubjectID	taxa_max	Urine type	r	p value	FDR	r	p value	FDR	r	p value	FDR	r	p value	FDR	r	p value	FDR	r	p value	FDR	r	p value	FDR
C023	0.953855	Lactobacillus	0.409135	2.88658e-15	5.11614e-15	0.460203	0	0	0.466441	0	0	0.649357	0	0	0.415129	8.88178e-16	1.61025e-15	NA	NA	NA	NA	NA	NA
C026	0.474135	Diverse	0.212422	7.33669e-05	8.19983e-05	0.232495	1.36201e-05	1.56647e-05	0.496964	0	0	NA	NA	NA	0.362707	4.19886e-12	6.31158e-12	0.37666	5.28022e-13	8.4448e-13	0.422549	2.22045e-16	4.16882e-16
C028	0.254619	Diverse	0.715239	0	0	0.626571	0	0	0.710594	0	0	NA	NA	NA	0.338367	1.23832e-10	1.75583e-10	NA	NA	NA	NA	NA	NA
C033	0.630397	Streptococcus	0.55277	0	0	0.59744	0	0	0.554571	0	0	0.451084	0	0	0.377313	4.7784e-13	7.69403e-13	NA	NA	NA	NA	NA	NA
C035	0.946009	Streptococcus	0.388271	8.70415e-14	1.46612e-13	0.338533	1.21139e-10	1.72279e-10	0.566721	0	0	NA	NA	NA	0.631944	0	0	NA	NA	NA	NA	NA	NA
C038	0.703519	Prevotella	0.482992	0	0	0.536258	0	0	0.575669	0	0	0.410156	2.22045e-15	3.96508e-15	NA	NA	NA	0.531884	0	0	0.584213	0	0
C039	0.203073	Diverse	0.503145	0	0	0.488437	0	0	0.53868	0	0	0.381715	2.42917e-13	3.97881e-13	0.2927	3.34222e-08	4.32126e-08	NA	NA	NA	NA	NA	NA
C040	0.195292	Diverse	0.211059	8.18043e-05	9.10001e-05	0.288361	5.42e-08	6.93935e-08	0.370842	1.26876e-12	1.9567e-12	0.497217	0	0	0.424726	2.22045e-16	4.16882e-16	NA	NA	NA	NA	NA	NA
C041	0.281977	Diverse	0.127908	0.0177888	0.0184491	0.19169	0.000356499	0.000386615	0.292685	3.34784e-08	4.32126e-08	0.40824	3.33067e-15	5.88129e-15	0.477005	0	0	NA	NA	NA	NA	NA	NA
C042	0.345779	Diverse	0.102754	0.0572874	0.0587722	0.0921527	0.0883645	0.0902648	0.290945	4.06775e-08	5.22211e-08	0.537599	0	0	0.43443	0	0	NA	NA	NA	NA	NA	NA
C043	0.534704	Streptococcus	0.221646	3.44921e-05	3.89163e-05	0.273384	2.7045e-07	3.38063e-07	0.394087	3.41949e-14	5.82171e-14	0.427579	0	0	0.409319	2.66454e-15	4.74028e-15	NA	NA	NA	NA	NA	NA
C045	0.936722	Veillonella	0.362419	4.37783e-12	6.55984e-12	0.410326	2.22045e-15	3.96508e-15	0.48564	0	0	0.578334	0	0	0.498716	0	0	NA	NA	NA	NA	NA	NA
C047	0.337422	Diverse	0.282043	1.08027e-07	1.37938e-07	0.0923775	0.0875874	0.0896638	0.471353	0	0	0.609456	0	0	0.571138	0	0	NA	NA	NA	NA	NA	NA
C048	0.507353	Streptococcus	0.22078	3.70748e-05	4.17311e-05	0.238811	7.76513e-06	9.1298e-06	0.295221	2.51398e-08	3.27162e-08	0.600106	0	0	0.65159	0	0	NA	NA	NA	NA	NA	NA
C050	0.831034	Lactobacillus	0.430357	0	0	0.47339	0	0	0.520324	0	0	0.453801	0	0	0.439796	0	0	NA	NA	NA	NA	NA	NA
C051	0.105295	Diverse	0.342151	7.4579e-11	1.06702e-10	0.592194	0	0	0.601407	0	0	0.57982	0	0	0.514475	0	0	0.573693	0	0	0.624925	0	0
C053	0.846154	Lactobacillus	0.12902	0.0168137	0.0175143	0.259628	1.08995e-06	1.32073e-06	0.157378	0.00347488	0.00366793	0.0767851	0.155903	0.157562	0.0480127	0.375363	0.37695	NA	NA	NA	NA	NA	NA
C055	0.41284	Diverse	0.520397	0	0	0.42164	4.44089e-16	8.27225e-16	0.61978	0	0	NA	NA	NA	0.444451	0	0	0.481979	0	0
C056	0.613016	Streptococcus	0.319203	1.45648e-09	1.98232e-09	0.135498	0.0120088	0.0125367	0.391324	5.35127e-14	9.07806e-14	0.435835	0	0	0.344362	5.52731e-11	7.95598e-11	NA	NA	NA	NA	NA	NA
C057	0.996809	Streptococcus	0.309448	4.78572e-09	6.38544e-09	0.373617	8.36664e-13	1.303e-12	0.274497	2.40781e-07	3.0177e-07	0.223015	3.07509e-05	3.47778e-05	0.231237	1.52042e-05	1.74024e-05	0.20075	0.000182164	0.000199834	0.173605	0.00124649	0.00133351
C058	0.275219	Diverse	0.754386	0	0	0.76904	0	0	0.616438	0	0	0.594912	0	0	-0.00698478	0.897445	0.897445	NA	NA	NA	NA	NA	NA
C059	0.376083	Diverse	0.251772	2.33363e-06	2.79213e-06	0.307201	6.25638e-09	8.30106e-09	0.549531	0	0	0.662053	0	0	0.54969	0	0	NA	NA	NA	NA	NA	NA
C060	0.462015	Diverse	0.570994	0	0	0.631789	0	0	0.628276	0	0	0.570545	0	0	0.481539	0	0	NA	NA	NA	NA	NA	NA
C062	0.670056	Streptococcus	0.626525	0	0	0.570135	0	0	0.554757	0	0	0.378915	3.73923e-13	6.06189e-13	0.403671	7.10543e-15	1.23629e-14	0.395722	2.62013e-14	4.47683e-14	0.368774	1.72529e-12	2.63508e-12
C063	0.16962	Diverse	0.266005	5.76723e-07	7.0604e-07	0.305214	7.91444e-09	1.04427e-08	0.504433	0	0	NA	NA	NA	0.554374	0	0	0.317096	1.88996e-09	2.55763e-09	0.524883	0	0
C064	0.399215	Diverse	0.263398	7.49673e-07	9.13063e-07	0.320722	1.20547e-09	1.6454e-09	0.492268	0	0	0.430013	0	0	0.443061	0	0	NA	NA	NA	NA	NA	NA
C065	0.318544	Diverse	0.598679	0	0	0.574428	0	0	0.541571	0	0	0.407317	3.9968e-15	6.97971e-15	0.257309	1.36811e-06	1.64937e-06	0.273223	2.75003e-07	3.42851e-07	0.164383	0.00225738	0.00240416
C066	0.406038	Diverse	0.687174	0	0	0.674625	0	0	0.733339	0	0	0.337469	1.39546e-10	1.9669e-10	0.161046	0.00277812	0.00294555	NA	NA	NA	NA	NA	NA
C067	0.91052	Lactobacillus	0.158045	0.00333737	0.00353063	0.193078	0.000322267	0.00035029	0.372537	9.84546e-13	1.52332e-12	0.555106	0	0	0.328248	4.64906e-10	6.45702e-10	NA	NA	NA	NA	NA	NA
C068	0.777293	Streptococcus	0.365905	2.63345e-12	3.98372e-12	0.247472	3.50311e-06	4.18085e-06	0.380628	2.87326e-13	4.69002e-13	0.353004	1.67564e-11	2.45657e-11	0.415721	8.88178e-16	1.61025e-15	NA	NA	NA	NA	NA	NA
T022	0.7109	Streptococcus	0.543399	0	0	0.45631	0	0	0.551314	0	0	NA	NA	NA	0.385358	1.37668e-13	2.29446e-13	NA	NA	NA	NA	NA	NA
T023	0.472727	Diverse	0.383901	1.72751e-13	2.85911e-13	0.422537	2.22045e-16	4.16882e-16	0.636853	0	0	NA	NA	NA	0.475806	0	0	NA	NA	NA	NA	NA	NA
T024	0.909091	Lactobacillus	0.462924	0	0	0.327407	5.17811e-10	7.17085e-10	0.33171	2.97268e-10	4.15301e-10	NA	NA	NA	0.207219	0.000110732	0.000122605	NA	NA	NA	NA	NA	NA
T025	0.561779	Streptococcus	0.268533	4.46064e-07	5.48913e-07	0.333748	2.27887e-10	3.20255e-10	0.482472	0	0	NA	NA	NA	0.601534	0	0	NA	NA	NA	NA	NA	NA
T026	0.441219	Diverse	0.366211	2.51799e-12	3.82122e-12	0.348669	3.06328e-11	4.43616e-11	0.330439	3.50531e-10	4.88277e-10	NA	NA	NA	0.502298	0	0	NA	NA	NA	NA	NA	NA
T027	0.158048	Diverse	0.105021	0.0519801	0.0534428	0.22988	1.71089e-05	1.95354e-05	0.50342	0	0	0.653423	0	0	0.749087	0	0	NA	NA	NA	NA	NA	NA
T028	0.75667	Lactobacillus	0.21168	7.78499e-05	8.68044e-05	0.272388	2.99947e-07	3.7297e-07	0.62544	0	0	NA	NA	NA	0.623638	0	0	NA	NA	NA	NA	NA	NA
T029	0.777711	Coriobacteriaceae	0.386938	1.0747e-13	1.80382e-13	0.438973	0	0	0.632933	0	0	0.547162	0	0	0.483052	0	0	NA	NA	NA	NA	NA	NA
T030	0.211955	Diverse	0.252022	2.27867e-06	2.73326e-06	0.263877	7.14515e-07	8.7248e-07	0.554049	0	0	0.628603	0	0	0.612193	0	0	NA	NA	NA	NA	NA	NA
T031	0.408924	Diverse	0.205993	0.000121836	0.000134274	0.205993	0.000121836	0.000134274	0.33872	1.18156e-10	1.68541e-10	0.435102	0	0	0.314309	2.65977e-09	3.57901e-09	NA	NA	NA	NA	NA	NA
T032	0.338669	Diverse	0.26972	3.95023e-07	4.87366e-07	0.271891	3.15812e-07	3.90653e-07	0.581456	0	0	0.597646	0	0	0.556702	0	0	NA	NA	NA	NA	NA	NA
T033	0.3093	Diverse	0.417687	6.66134e-16	1.23118e-15	0.415994	8.88178e-16	1.61025e-15	0.622363	0	0	0.701828	0	0	0.64574	0	0	NA	NA	NA	NA	NA	NA
T035	0.346702	Diverse	0.309598	4.7007e-09	6.28967e-09	0.292654	3.35927e-08	4.32427e-08	0.455672	0	0	0.561247	0	0	0.584207	0	0	NA	NA	NA	NA	NA	NA
T036	0.644802	Streptococcus	0.200708	0.000182755	0.00020002	0.137544	0.0107667	0.0112647	0.489168	0	0	0.708136	0	0	0.641846	0	0	NA	NA	NA	NA	NA	NA
T038	0.408775	Diverse	0.569786	0	0	0.615674	0	0	0.68672	0	0	0.653382	0	0	0.41191	1.77636e-15	3.1961e-15	NA	NA	NA	NA	NA	NA
T039	0.977415	Streptococcus	0.407198	3.9968e-15	6.97971e-15	0.376464	5.44009e-13	8.67129e-13	0.563364	0	0	0.471841	0	0	0.485313	0	0	NA	NA	NA	NA	NA	NA
T040	0.288497	Diverse	0.237778	8.52182e-06	9.94561e-06	0.258037	1.27421e-06	1.54008e-06	0.398168	1.77636e-14	3.0461e-14	0.609436	0	0	0.633034	0	0	NA	NA	NA	NA	NA	NA
T041	0.476078	Diverse	0.205288	0.000128685	0.000141494	0.238154	8.23868e-06	9.66265e-06	0.54686	0	0	0.616567	0	0	0.564503	0	0	NA	NA	NA	NA	NA	NA
T042	0.560345	Bifidobacteriaceae	0.267089	5.16767e-07	6.34275e-07	0.117809	0.0291469	0.0300973	0.586949	0	0	0.621129	0	0	0.581379	0	0	NA	NA	NA	NA	NA	NA
T043	0.407596	Diverse	0.51644	0	0	0.45574	0	0	0.606383	0	0	0.554652	0	0	0.526204	0	0	NA	NA	NA	NA	NA	NA
T044	0.299724	Diverse	0.276453	1.96052e-07	2.47673e-07	0.0640007	0.237128	0.239142	0.367184	2.18225e-12	3.32234e-12	0.5506	0	0	0.452548	0	0	NA	NA	NA	NA	NA	NA
T045	0.394046	Diverse	0.419498	4.44089e-16	8.27225e-16	0.49778	0	0	0.561836	0	0	0.500011	0	0	0.377523	4.62741e-13	7.47626e-13	NA	NA	NA	NA	NA	NA
T046	0.655702	Lactobacillus	0.188538	0.000447175	0.000482746	0.276904	1.86938e-07	2.36788e-07	0.383599	1.81188e-13	2.98835e-13	0.726869	0	0	0.559479	0	0	NA	NA	NA	NA	NA	NA
T047	0.730769	Lactobacillus	0.380142	3.09752e-13	5.03878e-13	0.384023	1.69642e-13	2.81748e-13	0.303254	9.96309e-09	1.30731e-08	0.274822	2.3271e-07	2.93203e-07	0.27867	1.55027e-07	1.96893e-07	NA	NA	NA	NA	NA	NA
T048	0.830189	Lactobacillus	NA	NA	NA	0.345652	4.63629e-11	6.69373e-11	0.212941	7.03791e-05	7.88445e-05	0.238065	8.30461e-06	9.71598e-06	0.197517	0.000232283	0.000253642	NA	NA	NA	NA	NA	NA
T049	0.996195	Streptococcus	0.351474	2.07558e-11	3.02424e-11	0.402317	8.88178e-15	1.53973e-14	0.507754	0	0	0.441707	0	0	0.39825	1.73195e-14	2.98071e-14	NA	NA	NA	NA	NA	NA
T051	0.613861	Lactobacillus	0.293921	2.91275e-08	3.78021e-08	0.22536	2.52211e-05	2.86603e-05	0.506756	0	0	0.368787	1.72218e-12	2.63508e-12	0.372942	9.2637e-13	1.43799e-12	NA	NA	NA	NA	NA	NA
T052	0.299579	Diverse	0.0326753	0.546438	0.54759	0.235894	1.00852e-05	1.17127e-05	0.23924	7.47028e-06	8.80492e-06	0.376662	5.27578e-13	8.4448e-13	0.382939	2.00728e-13	3.29917e-13	NA	NA	NA	NA	NA	NA
T053	0.971716	Streptococcus	0.217857	4.72137e-05	5.30177e-05	0.303724	9.42881e-09	1.24063e-08	0.553563	0	0	0.629583	0	0	0.507292	0	0	NA	NA	NA	NA	NA	NA
T054	0.907511	Lactobacillus	0.317481	1.80249e-09	2.44623e-09	0.263087	7.73301e-07	9.39432e-07	0.519925	0	0	0.67962	0	0	0.574731	0	0	NA	NA	NA	NA	NA	NA
T055	0.730176	Streptococcus	0.427694	0	0	0.242981	5.31259e-06	6.3087e-06	0.428438	0	0	0.437677	0	0	0.461684	0	0	NA	NA	NA	NA	NA	NA
T056	0.274232	Diverse	0.208079	0.000103522	0.00011489	0.0802542	0.137995	0.140359	0.427778	0	0	0.654276	0	0	0.707312	0	0	NA	NA	NA	NA	NA	NA
T057	0.675096	Streptococcus	0.354539	1.35048e-11	1.99837e-11	0.426921	0	0	0.613842	0	0	0.65389	0	0	0.639115	0	0	NA	NA	NA	NA	NA	NA
T058	0.377778	Diverse	0.451429	0	0	0.358876	7.29283e-12	1.08253e-11	0.478227	0	0	0.485507	0	0	0.37412	7.75824e-13	1.21623e-12	NA	NA	NA	NA	NA	NA
T059	0.474228	Diverse	0.415202	8.88178e-16	1.61025e-15	0.229331	1.79434e-05	2.04391e-05	0.538938	0	0	0.612263	0	0	0.590685	0	0	NA	NA	NA	NA	NA	NA
T060	0.541872	Enterococcus	0.353444	1.57536e-11	2.31756e-11	0.240531	6.6453e-06	7.85203e-06	0.557002	0	0	0.478543	0	0	0.510646	0	0	NA	NA	NA	NA	NA	NA
T061	0.157058	Diverse	0.120849	0.0252082	0.026087	0.107893	0.0458527	0.0472452	0.650902	0	0	0.513188	0	0	0.735838	0	0	NA	NA	NA	NA	NA	NA
T062	0.157252	Diverse	0.360989	5.38369e-12	8.01647e-12	0.314027	2.75275e-09	3.69366e-09	0.628786	0	0	0.577504	0	0	0.554636	0	0	NA	NA	NA	NA	NA	NA
T063	0.437982	Diverse	0.0900231	0.0960035	0.0978576	0.23281	1.32484e-05	1.52742e-05	0.607044	0	0	0.562324	0	0	0.542124	0	0	NA	NA	NA	NA	NA	NA
T064	0.780174	Streptococcus	0.401055	1.11022e-14	1.91766e-14	0.36163	4.90807e-12	7.33124e-12	0.443933	0	0	0.474733	0	0	0.376395	5.4956e-13	8.73047e-13	NA	NA	NA	NA	NA	NA
T065	0.372786	Diverse	0.0495784	0.359974	0.362262	0.128904	0.0169129	0.017579	0.54473	0	0	0.569099	0	0	0.586837	0	0	NA	NA	NA	NA	NA	NA
T066	0.196756	Diverse	0.314949	2.45977e-09	3.31929e-09	0.342171	7.4373e-11	1.06702e-10	0.621924	0	0	0.529192	0	0	0.581427	0	0	NA	NA	NA	NA	NA	NA
T067	0.100925	Diverse	0.0788137	0.14523	0.147402	0.164347	0.00226244	0.00240416	0.363239	3.88667e-12	5.86085e-12	0.553516	0	0	0.538333	0	0	NA	NA	NA	NA	NA	NA
T068	0.303137	Diverse	0.323024	9.03198e-10	1.23994e-09	0.18078	0.000769272	0.00082484	0.551752	0	0	0.636202	0	0	0.603812	0	0	NA	NA	NA	NA	NA	NA
T069	0.569304	Streptococcus	0.456191	0	0	0.433464	0	0	0.6546	0	0	0.608232	0	0	0.583978	0	0	NA	NA	NA	NA	NA	NA
T070	0.322606	Diverse	0.231399	1.49908e-05	1.71995e-05	0.244933	4.43744e-06	5.28266e-06	0.517992	0	0	0.505995	0	0	0.602189	0	0	NA	NA	NA	NA	NA	NA
T071	0.990966	Streptococcus	0.191286	0.000367089	0.000397192	0.373859	8.0691e-13	1.2608e-12	0.507411	0	0	0.53953	0	0	0.480408	0	0	NA	NA	NA	NA	NA	NA
T072	0.763481	Streptococcus	0.374717	7.08766e-13	1.11478e-12	0.54052	0	0	0.647532	0	0	0.452328	0	0	0.543179	0	0	NA	NA	NA	NA	NA	NA
T073	0.128769	Diverse	0.279697	1.38948e-07	1.76944e-07	0.388832	7.9492e-14	1.34373e-13	0.531122	0	0	0.555534	0	0	0.645646	0	0	NA	NA	NA	NA	NA	NA
T074	0.92041	Streptococcus	0.23567	1.02881e-05	1.19192e-05	0.16479	0.00220028	0.00234862	0.478896	0	0	0.574229	0	0	0.51469	0	0	NA	NA	NA	NA	NA	NA
T075	0.621902	Streptococcus	0.252185	2.24362e-06	2.69802e-06	0.428382	0	0	0.670428	0	0	0.675745	0	0	0.583507	0	0	NA	NA	NA	NA	NA	NA
T076	0.143969	Diverse	0.0784166	0.147274	0.149158	0.274779	2.33761e-07	2.93747e-07	0.585849	0	0	0.57148	0	0	0.574058	0	0	NA	NA	NA	NA	NA	NA
T078	0.331991	Diverse	0.333238	2.43591e-10	3.41315e-10	0.297072	2.0362e-08	2.66445e-08	0.558536	0	0	0.704865	0	0	0.646741	0	0	NA	NA	NA	NA	NA	NA
T084	0.748316	Streptococcus	0.141415	0.00872421	0.0091479	0.223034	3.07019e-05	3.47778e-05	0.407848	3.55271e-15	6.25014e-15	NA	NA	NA	0.673864	0	0	NA	NA	NA	NA	NA	NA
T085	0.537202	Lactobacillus	0.320956	1.17076e-09	1.60263e-09	0.325136	6.91547e-10	9.54897e-10	0.56298	0	0	NA	NA	NA	0.468813	0	0	NA	NA	NA	NA	NA	NA
T086	0.995481	Streptococcus	0.352834	1.71609e-11	2.50814e-11	0.485864	0	0	0.412993	1.33227e-15	2.40619e-15	NA	NA	NA	0.510075	0	0	NA	NA	NA	NA	NA	NA
T087	0.652323	Streptococcus	0.506459	0	0	0.531051	0	0	0.639307	0	0	0.642391	0	0	0.50737	0	0	NA	NA	NA	NA	NA	NA
T088	0.39457	Diverse	0.236033	9.96118e-06	1.1597e-05	0.184004	0.00061558	0.00066304	0.531263	0	0	NA	NA	NA	0.567077	0	0	NA	NA	NA	NA	NA	NA
T089	0.4435	Diverse	0.375353	6.43929e-13	1.01617e-12	0.338133	1.27749e-10	1.80597e-10	0.599789	0	0	0.453882	0	0	0.308969	5.06809e-09	6.74326e-09	NA	NA	NA	0.596908	0	0
T090	0.543558	Lactobacillus	0.295912	2.32415e-08	3.03288e-08	0.23353	1.24354e-05	1.43718e-05	0.45778	0	0	0.638634	0	0	0.506518	0	0	NA	NA	NA	NA	NA	NA
T091	0.968877	Lactobacillus	0.305664	7.50541e-09	9.93055e-09	0.376014	5.82201e-13	9.21818e-13	0.353441	1.57594e-11	2.31756e-11	0.271949	3.1391e-07	3.89313e-07	0.153104	0.00448392	0.00472253	NA	NA	NA	NA	NA	NA
T092	0.127059	Diverse	0.196557	0.000249478	0.000271794	0.18245	0.000685695	0.000736889	0.501407	0	0	0.511077	0	0	0.641934	0	0	NA	NA	NA	0.654246	0	0
T093	0.3728	Diverse	0.149488	0.00553638	0.0058181	0.24145	6.11194e-06	7.23983e-06	0.417785	6.66134e-16	1.23118e-15	0.60588	0	0	NA	NA	NA	NA	NA	NA	NA	NA	NA
T094	0.590279	Bifidobacteriaceae	0.572562	0	0	0.541663	0	0	0.682622	0	0	NA	NA	NA	0.463448	0	0	0.641789	0	0	0.624639	0	0
T095	0.2	Diverse	0.351204	2.15521e-11	3.13066e-11	0.416284	8.88178e-16	1.61025e-15	0.369194	1.62115e-12	2.49206e-12	0.386709	1.11466e-13	1.86431e-13	0.32417	7.816e-10	1.07612e-09	NA	NA	NA	NA	NA	NA
