## Supplemental Table 5 for "The female urinary microbiota in relation to the reproductive tract microbiota"

### Sheet: Sheet2
Table 1 Identification of cultured microbial isolates from urine of the 10 additional women by sequencing of partial 16S gene.
Sample ID	Condition	Medium	16S rRNA gene-PCR Identification	Identity (%)	Supported by previous cultivation
S001U	Anaerobic, 37°C	EG	Clostridium cochlearium	99.26
S001U	Anaerobic, 37°C	104	Streptococcus sp. (S. tigurinus/S. mitis)	99.72
S003U	Anaerobic, 37°C	BHI	Enterococcus faecalis	99.91
S003U	Anaerobic, 37°C	104	Lactobacillus crispatus	99.82
S003U	Anaerobic, 37°C	104	Propionibacterium granulosum	99.02
S008U	Anaerobic, 37°C	104, BHI, EG	Streptococcus agalactiae	99.65, 99.35, 99.52
