## Supplemental Table 2 for "The female urinary microbiota in relation to the reproductive tract microbiota"

### Sheet: STable2
Table S2 Sequencing and annotation of the samples.
Sample name	Sequencing amount			% of reads annotated to taxa
	# raw reads	# clean reads	# filtered reads	Domain	Phylum	Class	Order	Family	Genus	Species
C001UR	52506	11326	9347	1	1	1	1	1	1	0.7551
C002UR	55955	14529	5930	1	1	1	1	1	1	0.6536
C003UR	61367	21181	16831	1	1	1	1	1	1	0.9106
C004UR	54585	18506	3325	1	1	1	1	1	1	0.4159
C005UR	52177	22856	20683	1	1	1	1	1	1	0.9262
C007UR	50766	15468	8737	1	1	1	1	1	1	0.711
C008UR	53748	14062	6169	1	1	1	1	1	1	0.6405
C009UR	53383	12247	11327	1	1	1	1	1	1	0.9697
C011UR	47814	13058	11292	1	1	1	1	1	1	0.6676
C012UR	55279	16923	7484	1	1	1	1	1	1	0.5546
C014UR	55713	15175	8818	1	1	1	1	1	1	0.6431
C016UR	73372	22054	17669	1	1	1	1	1	1	0.5704
C018UR	69142	26505	23581	1	1	1	1	1	1	0.1212
C019UR	72249	17868	14440	1	1	1	1	1	1	0.4463
C020UR	54574	19391	5452	1	1	1	1	1	1	0.6383
C021UR	58118	17294	12123	1	1	1	1	1	1	0.5533
C023UR	47476	18452	16795	1	1	1	1	1	1	0.1609
C026UR	46583	16741	3267	1	1	1	1	1	1	0.8396
C028UR	88245	26955	19268	1	1	1	1	1	1	0.1993
C033UR	90431	31998	26496	1	1	1	1	1	1	0.6699
C035UR	63773	27044	24115	1	1	1	1	1	1	0.9731
C038UR	55562	10165	9208	1	1	1	1	1	1	0.8456
C039UR	77957	18891	15748	1	1	1	1	1	1	0.3338
C040UR	58940	12555	5438	1	1	1	1	1	1	0.6949
C041UR	60028	15361	9366	1	1	1	1	1	1	0.7838
C042UR	74086	14402	11088	1	1	1	1	1	1	0.6753
C043UR	74146	23691	18730	1	1	1	1	1	1	0.6019
C045UR	61249	17801	10367	1	1	1	1	1	1	0.0296
C047UR	47742	11940	3506	1	1	1	1	1	1	0.5425
C048UR	35550	1100	816	1	1	1	1	1	1	0.6275
C050UR	51565	18902	290	1	1	1	1	1	1	0.7276
C051UR	58783	10403	8234	1	1	1	1	1	1	0.5077
C053UR	32311	1653	26	1	1	1	1	1	1	0.7308
C055UR	45054	13326	6184	1	1	1	1	1	1	0.564
C056UR	69173	24652	8282	1	1	1	1	1	1	0.8678
C057UR	64417	27033	24444	1	1	1	1	1	1	0.9811
C058UR	42089	1415	912	1	1	1	1	1	1	0.0428
C059UR	53642	12618	577	1	1	1	1	1	1	0.747
C060UR	73930	22110	19192	1	1	1	1	1	1	0.2017
C062UR	63220	19932	17112	1	1	1	1	1	1	0.7958
C063UR	44974	1201	790	1	1	1	1	1	1	0.5342
C064UR	63505	15051	7134	1	1	1	1	1	1	0.8238
C065UR	53884	15094	13794	1	1	1	1	1	1	0.5297
C066UR	63269	16157	12090	1	1	1	1	1	1	0.4586
C067UR	55812	19047	2481	1	1	1	1	1	1	0.8686
C068UR	54396	17456	15352	1	1	1	1	1	1	0.8672
T000UR	57607	11995	9166	1	1	1	1	1	1	0.3751
T001UR	47924	13474	2849	1	1	1	1	1	1	0.4858
T002UR	63839	18381	3623	1	1	1	1	1	1	0.4971
T003UR	70242	19166	5255	1	1	1	1	1	1	0.5167
T004UR	67280	20578	2947	1	1	1	1	1	1	0.5724
T005UR	52820	12868	4931	1	1	1	1	1	1	0.5792
T006UR	79409	19472	13710	1	1	1	1	1	1	0.1958
T007UR	34173	1403	797	1	1	1	1	1	1	0.5006
T008UR	30074	1346	1044	1	1	1	1	1	1	0.8477
T009UR	58440	10386	7936	1	1	1	1	1	1	0.8192
T010UR	65382	17191	9801	1	1	1	1	1	1	0.4754
T011UR	38550	1163	464	1	1	1	1	1	1	0.6552
T012UR	75848	21956	4605	1	1	1	1	1	1	0.5262
T013UR	26872	1383	203	1	1	1	1	1	1	0.7438
T014UR	23298	1741	518	1	1	1	1	1	1	0.9344
T015UR	40653	2052	1470	1	1	1	1	1	1	0.2925
T016UR	58448	16261	3993	1	1	1	1	1	1	0.5875
T017UR	58703	19270	1929	1	1	1	1	1	1	0.5412
T018UR	54726	12668	7152	1	1	1	1	1	1	0.1718
T019UR	67711	14153	1606	1	1	1	1	1	1	0.589
T020UR	89936	22579	17919	1	1	1	1	1	1	0.6874
T021UR	66094	14761	5276	1	1	1	1	1	1	0.2966
T022UR	28712	803	422	1	1	1	1	1	1	0.7488
T023UR	27738	1338	385	1	1	1	1	1	1	0.3065
T024UR	19345	824	55	1	1	1	1	1	1	0.9091
T025UR	29739	1578	1214	1	1	1	1	1	1	0.7685
T026UR	79923	17606	6269	1	1	1	1	1	1	0.3709
T027UR	61145	10093	6169	1	1	1	1	1	1	0.5951
T028UR	71755	19529	16118	1	1	1	1	1	1	0.0761
T029UR	58776	11505	8300	1	1	1	1	1	1	0.0604
T030UR	57098	7000	5119	1	1	1	1	1	1	0.7023
T031UR	49283	16113	1636	1	1	1	1	1	1	0.3863
T032UR	46822	15041	1187	1	1	1	1	1	1	0.5324
T033UR	63044	14272	10097	1	1	1	1	1	1	0.8089
T035UR	50618	12403	1122	1	1	1	1	1	1	0.762
T036UR	78781	22492	17075	1	1	1	1	1	1	0.8436
T038UR	73752	15237	11784	1	1	1	1	1	1	0.0114
T039UR	58904	22286	19836	1	1	1	1	1	1	0.9582
T040UR	77039	15332	8059	1	1	1	1	1	1	0.4076
T041UR	58382	13735	11893	1	1	1	1	1	1	0.9726
T042UR	53948	17112	1392	1	1	1	1	1	1	0.2974
T043UR	72662	15446	10584	1	1	1	1	1	1	0.1618
T044UR	59818	19779	724	1	1	1	1	1	1	0.7348
T045UR	63627	21438	19282	1	1	1	1	1	1	0.3934
T046UR	58142	20606	912	1	1	1	1	1	1	0.5669
T047UR	24190	736	26	1	1	1	1	1	1	0.7308
T048UR	10255	441	53	1	1	1	1	1	1	0.7925
T049UR	63640	22520	20236	1	1	1	1	1	1	0.9873
T051UR	22322	1066	101	1	1	1	1	1	1	0.7723
T052UR	57909	11757	6419	1	1	1	1	1	1	0.6785
T053UR	63637	24574	21178	1	1	1	1	1	1	0.9917
T054UR	59194	18986	17148	1	1	1	1	1	1	0.1587
T055UR	70744	14983	2724	1	1	1	1	1	1	0.8407
T056UR	58876	19486	846	1	1	1	1	1	1	0.6584
T057UR	53598	13889	12456	1	1	1	1	1	1	0.9676
T058UR	18302	739	45	1	1	1	1	1	1	0.6444
T059UR	59974	15542	12378	1	1	1	1	1	1	0.2353
T060UR	21736	500	203	1	1	1	1	1	1	0.8916
T061UR	33002	1153	503	1	1	1	1	1	1	0.5646
T062UR	64983	10519	6302	1	1	1	1	1	1	0.5219
T063UR	53347	12793	4023	1	1	1	1	1	1	0.4
T064UR	68122	23665	21094	1	1	1	1	1	1	0.7999
T065UR	51210	17070	1242	1	1	1	1	1	1	0.653
T066UR	64589	26532	1911	1	1	1	1	1	1	0.5604
T067UR	67938	16248	4974	1	1	1	1	1	1	0.5012
T068UR	70192	28890	3698	1	1	1	1	1	1	0.4037
T069UR	60564	21236	17683	1	1	1	1	1	1	0.4397
T070UR	83453	20755	5034	1	1	1	1	1	1	0.4418
T071UR	80077	36770	29224	1	1	1	1	1	1	0.9768
T072UR	73469	29671	19787	1	1	1	1	1	1	0.8768
T073UR	73167	17577	3914	1	1	1	1	1	1	0.5409
T074UR	59084	23906	21347	1	1	1	1	1	1	0.8911
T075UR	60263	17726	15250	1	1	1	1	1	1	0.7037
T076UR	37428	809	514	1	1	1	1	1	1	0.6342
T078UR	76834	17034	4220	1	1	1	1	1	1	0.6675
T080UR	12172	609	61	1	1	1	1	1	1	0.5246
T081UR	63432	14841	6915	1	1	1	1	1	1	0.8649
T082UR	26941	693	609	1	1	1	1	1	1	0.0296
T083UR	69149	34307	30270	1	1	1	1	1	1	0.9545
T084UR	59304	25863	22866	1	1	1	1	1	1	0.8934
T085UR	65565	20426	1344	1	1	1	1	1	1	0.7857
T086UR	66605	23828	21243	1	1	1	1	1	1	0.9516
T087UR	62480	16656	6414	1	1	1	1	1	1	0.7655
T088UR	82733	32538	3794	1	1	1	1	1	1	0.7109
T089UR	110227	27223	11761	1	1	1	1	1	1	0.2449
T090UR	70526	29296	1917	1	1	1	1	1	1	0.7162
T091UR	27973	913	739	1	1	1	1	1	1	0.2774
T092UR	69694	10825	7894	1	1	1	1	1	1	0.5526
T093UR	58492	14656	7272	1	1	1	1	1	1	0.8427
T094UR	194564	59268	35224	1	1	1	1	1	1	0.3726
T095UR	42681	1009	560	1	1	1	1	1	1	0.45
